# The pseudogene SURFIN 4.1 is vital for merozoite formation in blood stage *P. falciparum*

**DOI:** 10.1101/562124

**Authors:** Tatiane Macedo-Silva, Rosana Beatriz Duque Araujo, Gerhard Wunderlich

**Author notes:** correspondence to: Gerhard Wunderlich.

## Abstract

The *surf* gene family of the human malaria parasite *Plasmodium falciparum* encodes for antigens with largely unknown functions. Three of the ten *surf* genes found in the *P. falciparum* 3D7 genome are annotated as pseudogenes, and one of these – *surf*4.1 (PF3D7_0402200) - was continuously transcribed in *P. falciparum* 3D7 blood stage forms. GFP-tagging revealed that despite several stop codons a full-length protein was expressed, which localized to developing merozoites. Analysis of cDNAs showed that no specific editing occurred pointing to readthrough of stop codons during translation. Intriguingly, attempts to generate parasite lines containing an additional artificial stop codon failed. Transcript knockdown revealed that *surf*4.1 is essential for merozoite formation in late trophozoite/schizont stages while DNA replication seemed not to be influenced. SURFIN4.1 is the first example of a plasmodial multigene family member of which a knockout is deleterious and may pose as a novel target for anti-malarial therapy.
