## Supplementary material for "The pseudogene SURFIN 4.1 is vital for merozoite formation in blood stage *P. falciparum*": This file contains two Supplementary Tables.

### Sheet: SupplTable1
Supplementary Table 1: Oligonucleotides used for vector construction and clone characterization. Introduced restriction sites in 5’ are indicated in small letters and the position of the oligos in the genomic sequences o surf4.1 or downstream thereof (3’UTR) are indicated in parentheses.
oligos for knockin fragment
SURF4.1 knockin_3' ORF fw (5783-5807)	agatctGGAAAATGTAAAATGTTGGAAATTG
SURF4.1 knockin_3' ORF rev (6754-6728)	ctgcagcTTTTTTTCTTTTATTATTATGTTTATC
SURF4.1_3' UTR_fw (22-61)	ATCGATGTGATATGTATTTGAATAATTATTAAAATTTTGAAGAGTG
S4.1_3' UTR_rev (956-912)	CCATGGCTTTTTTATTAGTTTCTAATATGTGACAAAAACAAATAAATAAAC
surf4.1_check integration (5700-5722)	GTAAAGAGGAGGAAGTTCAATTG
oligos for qPCR (Macedo-Silva, et al. 2017)
surf1.1 RT_F (PF3D7_0113100)	GAAGAATGGAAAATGACCAAGG
surf1.1 RT_R	TCGAAATCGTCCTCTTCGTT
surf1.2 RT_F (PF3D7_0113600)	CCCCTGTATCTGAACCGATG
surf1.2 RT_R	CGTTTGAGCAAGATGGGAAT
surf1.3/ 8.3 RT_F (PF3D7_0800700)	AAAATTCCGGAACAAGACCA
surf1.3/ 8.3 RT_R	ATTCCAGATTCCGCATGAAC
surf4.1 RT_F (PF3D7 0402200) (2137-2158)	ACACTTGCACAAACAAAACAGG
surf4.1RT_R (2249-2228)	CCATCAACTTGCGTTTTCAATA
surf4.2RT_F (PF3D7_0424400)	TCACGAACGCTTGATAGTGC
surf4.2RT_R	TTGCTTTGACCTTCACTTCG
surf8.1 RT_F (PF3D70831100)	TGCCATTTGATGAACCAGAA
surf8.1 RT_R	GCATGTCGTTCAACCCATCT
surf8.2 RT_F (PF3D70830800)	ACCTCGAGCGATGGAGATAA
surf8.2RT_R	CTCATTGGGTGATCCATCCT
surf13.1 RT_F (PF3D7_1301800)	TCCCCTCATTCTTCAGTTCC
surf13.1 RT_R	TTTGCAAAGGGTGGAGTAGC
surf14.1 RT_F (PF3D7_1477600)	GAAGGGGGTGATAATGGTGA
surf14.1 RT_R	TGAACAATGAGGGAAAACCAG
Oligos for sequencing of gDNA and cDNA fragments
REGION 1 FW (2310-2332)	GTATGTCCCCGTAGCTTTAGCAG
REGION 1 RV (2712-2680)	CAAAACTTCATCTATTAGTGGATATTCCTTTTC
Oligos for introduction of a new stop codon
1 - FW (5000-5031)	agatctGCACAATCGtAAGATACTGAAGAaGATATCAT
3 - FW (5748-5778)	GTATAAAGGAATTAATCAAGGAAAAAGAATC reference sequence
	GTATAAAGGAATAAATCAAGGAAAAAGAATC used
2 - Reverse (5778-5748)	GATTCTTTTTCCTTGATTAATTCCTTTATAC reference
	GATTCTTTTTCCTTGATTTATTCCTTTATAC used
4 - Reverse (6754-6718)	gctagcTTTTTTTCTTTTATTATTATGTTTATCAAATTCATCC
oligos for knockout of surf4.1
surf4.1 5'ORF KO FW (46-74)	agatctGATAAGGCTATATCCATTGAAAGATTTAG
surf4.1 5'ORF KO RV (960-938)	ctcgagAGCAGGTGCACTAACTTTAGGTG
surf4.1 3'ORF KO FW (5705-5729)	actagtGAGGAGGAAGTTCAATTGAACAAGG
surf4.1 3'ORF KO RV (6701-6728)	acgcgtCAAATTCATCCATAGAACTATATTCCTC
oligos for clone characterization
Detection tk episomal FW	CCGTACGTCGGTTGCTATGG
Detection tk episomal RV	GGGGCCATTGGATATATATTTAGTATTCC
Rev GFP_check integration	CTGCACTTGCACGTGTAG
RM13 (plasmid detection)	CACAGGAAACAGCTATGAC
glms fragment fw (probe amplification)	TAATTATAGCGCCCGAACTAAGC
glms fragment Rv (probe amplification)	AGATCATGTGATTTCTCTTTG

### Sheet: SupplTable2
Accession	Description	Score	Coverage	# Proteins	# Unique Peptides	# Peptides	# PSMs	# AAs	MW [kDa]	calc. pI
H9LGJ6	Anion exchange protein OS=Pan paniscus GN=SLC4A1 PE=3 SV=1 - [H9LGJ6_PANPA]	71.6485	10.58	9	2	7	22	926	103.571	5.17334
	A2	Sequence	# PSMs	# Proteins	# Protein Groups	Protein Group Accessions	Modifications	ΔCn	q-Value	PEP	XCorr	Charge	MH+ [Da]	ΔM [ppm]	RT [min]	# Missed Cleavages
	High	IPPDSEATLVLVGR	5	9	2	H9LFH1;H9LGJ6		0	0	0.05883	4.55567	2	1466.82	-3.62258	55.7197	0
	High	ASTPGAAAQIQEVK	3	10	2	H9LFH1;H9LGJ6		0	0	0.0404267	4.04266	2	1370.72	-4.82849	29.9351	0
	High	FLFVLLGPEAPHIDYTQLGR	2	1	1	H9LGJ6		0	0	0.2349	3.94663	3	2286.22	-3.08228	82.7428	0
	High	SVTHANALTVmGK	2	12	2	H9LFH1;H9LGJ6	M11(Oxidation)	0	0	0.08835	3.70501	2	1344.69	-4.58284	20.7283	0
	High	SVTHANALTVMGK	2	12	2	H9LFH1;H9LGJ6		0	0	0.1308	3.67616	2	1328.69	-4.51456	31.0014	0
	High	ATFDEEEGRDEYDEVAmPV	2	5	2	H9LFH1;H9LGJ6	M17(Oxidation)	0	0	0.2978	3.4205	2	2217.9	-5.31839	47.8023	1
	High	AAATLmSER	4	10	2	H9LFH1;H9LGJ6	M6(Oxidation)	0	0	0.2571	2.67288	2	965.469	-3.62705	11.0378	0
	High	IDAYMAQSR	2	7	1	H9LGJ6		0	0	0.2701	2.50719	2	1054.49	-5.73735	25.1387	0
H9LFH1	Anion exchange protein OS=Pongo pygmaeus GN=SLC4A1 PE=3 SV=1 - [H9LFH1_PONPY]	69.0282	9.71	7	1	6	20	917	101.908	5.2749
	A2	Sequence	# PSMs	# Proteins	# Protein Groups	Protein Group Accessions	Modifications	ΔCn	q-Value	PEP	XCorr	Charge	MH+ [Da]	ΔM [ppm]	RT [min]	# Missed Cleavages
	High	HSHAGELEALGGVKPAVLTR	2	5	1	H9LFH1		0	0	0.135	4.70421	4	2042.1	-5.8448	43.4895	0
	High	IPPDSEATLVLVGR	5	9	2	H9LFH1;H9LGJ6		0	0	0.05883	4.55567	2	1466.82	-3.62258	55.7197	0
	High	ASTPGAAAQIQEVK	3	10	2	H9LFH1;H9LGJ6		0	0	0.0404267	4.04266	2	1370.72	-4.82849	29.9351	0
	High	SVTHANALTVmGK	2	12	2	H9LFH1;H9LGJ6	M11(Oxidation)	0	0	0.08835	3.70501	2	1344.69	-4.58284	20.7283	0
	High	SVTHANALTVMGK	2	12	2	H9LFH1;H9LGJ6		0	0	0.1308	3.67616	2	1328.69	-4.51456	31.0014	0
	High	ATFDEEEGRDEYDEVAmPV	2	5	2	H9LFH1;H9LGJ6	M17(Oxidation)	0	0	0.2978	3.4205	2	2217.9	-5.31839	47.8023	1
	High	AAATLmSER	4	10	2	H9LFH1;H9LGJ6	M6(Oxidation)	0	0	0.2571	2.67288	2	965.469	-3.62705	11.0378	0
A0A0L7M4Z8	Enolase OS=Plasmodium falciparum (isolate Dd2) GN=PFDG_04358 PE=4 SV=1 - [A0A0L7M4Z8_PLAF4]	6.19497	6.72	6	1	1	2	268	29.0743	8.98291
	A2	Sequence	# PSMs	# Proteins	# Protein Groups	Protein Group Accessions	Modifications	ΔCn	q-Value	PEP	XCorr	Charge	MH+ [Da]	ΔM [ppm]	RT [min]	# Missed Cleavages
	High	AAVPSGASTGIYEALELR	2	6	1	A0A0L7M4Z8		0	0	0.07325	3.43375	2	1804.94	-4.40932	65.3633	0
A0A0L0CYN5	Uncharacterized protein OS=Plasmodium falciparum RAJ116 GN=PFLG_02080 PE=3 SV=1 - [A0A0L0CYN5_PLAFA]	5.20827	4.13	9	1	1	2	315	34.2536	8.44092
	A2	Sequence	# PSMs	# Proteins	# Protein Groups	Protein Group Accessions	Modifications	ΔCn	q-Value	PEP	XCorr	Charge	MH+ [Da]	ΔM [ppm]	RT [min]	# Missed Cleavages
	High	TTPSYVAFTDTER	2	9	1	A0A0L0CYN5		0	0	0.1386	2.65782	2	1487.69	-4.57466	43.4408	0
A0A0L7MAD3	Uncharacterized protein OS=Plasmodium falciparum (isolate Dd2) GN=PFDG_05110 PE=4 SV=1 - [A0A0L7MAD3_PLAF4]	3.6579	15.71	11	1	1	1	70	7.38194	8.96826
	A2	Sequence	# PSMs	# Proteins	# Protein Groups	Protein Group Accessions	Modifications	ΔCn	q-Value	PEP	XCorr	Charge	MH+ [Da]	ΔM [ppm]	RT [min]	# Missed Cleavages
	High	IGGIGTVPVGR	1	11	1	A0A0L7MAD3		0	0	0.2778	3.6579	2	1025.61	-4.39819	38.0305	0
W7JY35	Tubulin beta chain (Fragment) OS=Plasmodium falciparum UGT5.1 GN=C923_02860 PE=3 SV=1 - [W7JY35_PLAFA]	3.47832	3.77	10	1	1	1	318	35.3183	5.51611
	A2	Sequence	# PSMs	# Proteins	# Protein Groups	Protein Group Accessions	Modifications	ΔCn	q-Value	PEP	XCorr	Charge	MH+ [Da]	ΔM [ppm]	RT [min]	# Missed Cleavages
	High	EVDEQMLNVQNK	1	10	1	W7JY35		0	0	0.119	3.47832	2	1446.68	-5.15589	35.6047	0
A0A191VZ01	Erythrocyte membrane protein 1 (Fragment) OS=Plasmodium falciparum GN=var PE=4 SV=1 - [A0A191VZ01_PLAFA]	3.42661	0.4	1	1	1	1	3486	400.723	7.37158
	A2	Sequence	# PSMs	# Proteins	# Protein Groups	Protein Group Accessions	Modifications	ΔCn	q-Value	PEP	XCorr	Charge	MH+ [Da]	ΔM [ppm]	RT [min]	# Missed Cleavages
	High	tFLESLQPQTEVDK	1	1	1	A0A191VZ01	N-Term(Acetyl)	0	0	0.3094	3.42661	2	1676.85	9.82157	58.4072	0
Q3BHT9	Erythrocyte membrane protein (Fragment) OS=Plasmodium falciparum GN=var PE=2 SV=1 - [Q3BHT9_PLAFA]	3.40553	10	3	1	1	1	130	15.3015	6.69775
	A2	Sequence	# PSMs	# Proteins	# Protein Groups	Protein Group Accessions	Modifications	ΔCn	q-Value	PEP	XCorr	Charge	MH+ [Da]	ΔM [ppm]	RT [min]	# Missed Cleavages
	High	aITcEAGGDKYFR	1	3	1	Q3BHT9	N-Term(Acetyl); C4(Carbamidomethyl)	0	0	0.3414	3.40553	3	1529.73	14.5941	29.9698	1
A0A024WBF1	Hsp90-like protein OS=Plasmodium falciparum Tanzania (2000708) GN=PFTANZ_01747 PE=4 SV=1 - [A0A024WBF1_PLAFA]	3.22451	3.26	13	1	1	1	429	49.7614	5.33838
	A2	Sequence	# PSMs	# Proteins	# Protein Groups	Protein Group Accessions	Modifications	ΔCn	q-Value	PEP	XCorr	Charge	MH+ [Da]	ΔM [ppm]	RT [min]	# Missed Cleavages
	High	GVVDSEDLPLNISR	1	13	1	A0A024WBF1		0	0	0.1764	3.22451	2	1513.78	-4.87085	54.1654	0
A0A024X1R6	Phosphoenolpyruvate carboxykinase (ATP) OS=Plasmodium falciparum (isolate Camp / Malaysia) GN=PFMC_04661 PE=3 SV=1 - [A0A024X1R6_PLAFC]	3.17518	2.57	2	1	1	1	583	66.1664	6.44287
	A2	Sequence	# PSMs	# Proteins	# Protein Groups	Protein Group Accessions	Modifications	ΔCn	q-Value	PEP	XCorr	Charge	MH+ [Da]	ΔM [ppm]	RT [min]	# Missed Cleavages
	High	FGAILENVVMDPVTR	1	2	1	A0A024X1R6		0	0	0.2852	3.17518	2	1660.86	-8.49628	59.7539	0
C7DJS1	Glutathione S-transferase pi (Fragment) OS=Homo sapiens GN=GSTP1 PE=2 SV=1 - [C7DJS1_HUMAN]	3.0604	13.25	2	1	1	1	151	16.6706	5.09717
	A2	Sequence	# PSMs	# Proteins	# Protein Groups	Protein Group Accessions	Modifications	ΔCn	q-Value	PEP	XCorr	Charge	MH+ [Da]	ΔM [ppm]	RT [min]	# Missed Cleavages
	High	ALPGQLKPFETLLSQNQGGK	1	2	1	C7DJS1		0	0	0.2473	3.0604	3	2126.15	-5.12663	66.2416	0
W4J5B0	Uncharacterized protein OS=Plasmodium falciparum (isolate Palo Alto / Uganda) GN=PFUGPA_01153 PE=4 SV=1 - [W4J5B0_PLAFP]	3.01189	0.89	1	1	1	1	1016	123.159	9.02686
	A2	Sequence	# PSMs	# Proteins	# Protein Groups	Protein Group Accessions	Modifications	ΔCn	q-Value	PEP	XCorr	Charge	MH+ [Da]	ΔM [ppm]	RT [min]	# Missed Cleavages
	High	EINYIYIIK	1	1	1	W4J5B0		0	0	0.3202	3.01189	3	1168.68	15.7698	30.9719	0
A0A5E3	LOC100046793 protein OS=Mus musculus GN=LOC100046793 PE=1 SV=1 - [A0A5E3_MOUSE]	2.95522	5.91	1	1	1	1	237	26.0275	7.38623
	A2	Sequence	# PSMs	# Proteins	# Protein Groups	Protein Group Accessions	Modifications	ΔCn	q-Value	PEP	XCorr	Charge	MH+ [Da]	ΔM [ppm]	RT [min]	# Missed Cleavages
	High	DSTYSmSSTLTLTK	1	1	1	A0A5E3	M6(Oxidation)	0	0	0.1167	2.95522	2	1550.72	-5.33019	36.6756	0
A0A024WPF4	Uncharacterized protein OS=Plasmodium falciparum MaliPS096_E11 GN=PFMALIP_02890 PE=4 SV=1 - [A0A024WPF4_PLAFA]	2.71321	10.91	7	1	1	1	110	12.7119	9.23193
	A2	Sequence	# PSMs	# Proteins	# Protein Groups	Protein Group Accessions	Modifications	ΔCn	q-Value	PEP	XCorr	Charge	MH+ [Da]	ΔM [ppm]	RT [min]	# Missed Cleavages
	High	AmSEEEIAERNK	1	7	1	A0A024WPF4	M2(Oxidation)	0	0	0.2896	2.71321	2	1422.65	1.36261	28.0037	1
A0A024X5I7	Uncharacterized protein OS=Plasmodium falciparum (isolate Camp / Malaysia) GN=PFMC_03692 PE=4 SV=1 - [A0A024X5I7_PLAFC]	2.63247	15.25	13	1	1	1	59	6.61554	7.25439
	A2	Sequence	# PSMs	# Proteins	# Protein Groups	Protein Group Accessions	Modifications	ΔCn	q-Value	PEP	XCorr	Charge	MH+ [Da]	ΔM [ppm]	RT [min]	# Missed Cleavages
	High	TLSDYNIQK	1	13	1	A0A024X5I7		0	0	0.3426	2.63247	2	1081.55	-4.0868	28.5131	0
O00882	Histone H4 (Fragment) OS=Plasmodium falciparum PE=3 SV=1 - [O00882_PLAFA]	2.48501	15.19	2	1	1	1	79	9.14724	11.0044
	A2	Sequence	# PSMs	# Proteins	# Protein Groups	Protein Group Accessions	Modifications	ΔCn	q-Value	PEP	XCorr	Charge	MH+ [Da]	ΔM [ppm]	RT [min]	# Missed Cleavages
	High	DNIQGITKPAIR	1	2	1	O00882		0	0	0.3151	2.48501	3	1325.75	-4.03293	33.3004	0
A0A024V6Q7	Uncharacterized protein OS=Plasmodium falciparum Vietnam Oak-Knoll (FVO) GN=PFFVO_02733 PE=4 SV=1 - [A0A024V6Q7_PLAFA]	0	1.33	1	1	1	1	1575	183.403	7.60596
	A2	Sequence	# PSMs	# Proteins	# Protein Groups	Protein Group Accessions	Modifications	ΔCn	q-Value	PEP	XCorr	Charge	MH+ [Da]	ΔM [ppm]	RT [min]	# Missed Cleavages
	High	EMNNSNNNNNNNNNDDDNNSK	1	1	1	A0A024V6Q7		0	0	0.3426	2.06733	4	2408.9	2.49766	22.9359	0
